# Untangling the effects of cellular composition on coexpression analysis

**DOI:** 10.1101/735951

**Authors:** Marjan Farahbod, Paul Pavlidis

## Abstract

**Background:** Coexpression analysis is one of the most widely used methods in genomics, with applications to inferring regulatory networks, predicting gene function, and interpretation of transcriptome profiling studies. Most studies use data collected from bulk tissue, where the effects of cellular composition present a potential confound. However, the impact of composition on coexpression analysis have not been studied in detail. Here we examine this issue for the case of human brain RNA analysis.

**Results:** We found that for most genes, differences in expression levels across cell types account for a large fraction of the variance of their measured RNA levels in brain (median R^2^ = 0.64). We then show that genes that have similar expression patterns across cell types will have correlated RNA levels in bulk tissue, due to the effect of variation in cellular composition. We demonstrate that much of the coexpression in the bulk tissue can be attributed to this effect. We further show how this composition-induced coexpression masks underlying intra-cell-type coexpression observed in single-cell data. Attempt to correct for composition yielded mixed results.

**Conclusions:** The dominant coexpression signal in brain can be attributed to cellular compositional effects, rather than intra-cell-type regulatory relationships, and this is likely to be true for other tissues. These results have important implications for the relevance and interpretation of coexpression in many applications.
