## Supplementary material for "Untangling the effects of cellular composition on coexpression analysis": Functional terms enriched in brain network

GOID	GOTerm	GeneCount	MeanRsqrd
266	mitochondrial fission	18	0.552
1505	regulation of neurotransmitter levels	100	0.619
1508	action potential	68	0.615
1678	cellular glucose homeostasis	32	0.616
1764	neuron migration	34	0.699
1765	membrane raft assembly	10	0.559
1941	postsynaptic membrane organization	15	0.642
1947	heart looping	33	0.550
2026	regulation of the force of heart contraction	13	0.457
2027	regulation of heart rate	57	0.531
2200	somatic diversification of immune receptors	25	0.557
3006	developmental process involved in reproduction	161	0.476
3143	embryonic heart tube morphogenesis	37	0.554
3254	regulation of membrane depolarization	25	0.526
6108	malate metabolic process	7	0.617
6195	purine nucleotide catabolic process	22	0.623
6278	RNA-dependent DNA biosynthetic process	10	0.596
6354	DNA-templated transcription, elongation	12	0.633
6368	transcription elongation from RNA polymerase II promoter	12	0.633
6432	phenylalanyl-tRNA aminoacylation	5	0.666
6813	potassium ion transport	84	0.618
6814	sodium ion transport	57	0.607
6821	chloride transport	51	0.605
6836	neurotransmitter transport	74	0.600
6865	amino acid transport	52	0.586
6883	cellular sodium ion homeostasis	9	0.820
6904	vesicle docking involved in exocytosis	19	0.673
6937	regulation of muscle contraction	80	0.508
7004	telomere maintenance via telomerase	10	0.596
7020	microtubule nucleation	15	0.761
7156	homophilic cell adhesion via plasma membrane adhesion molecules	35	0.590
7157	heterophilic cell-cell adhesion via plasma membrane cell adhesion molecules	33	0.585
7178	transmembrane receptor protein serine/threonine kinase signaling pathway	115	0.540
7187	G-protein coupled receptor signaling pathway, coupled to cyclic nucleotide second messenger	104	0.532
7188	adenylate cyclase-modulating G-protein coupled receptor signaling pathway	98	0.545
7189	adenylate cyclase-activating G-protein coupled receptor signaling pathway	45	0.511
7191	adenylate cyclase-activating dopamine receptor signaling pathway	6	0.714
7193	adenylate cyclase-inhibiting G-protein coupled receptor signaling pathway	34	0.623
7213	G-protein coupled acetylcholine receptor signaling pathway	11	0.705
7215	glutamate receptor signaling pathway	23	0.657
7216	G-protein coupled glutamate receptor signaling pathway	10	0.655
7268	chemical synaptic transmission	170	0.597
7269	neurotransmitter secretion	65	0.648
7270	neuron-neuron synaptic transmission	19	0.543
7272	ensheathment of neurons	38	0.682
7276	gamete generation	134	0.484
7281	germ cell development	61	0.451
7283	spermatogenesis	108	0.505
7286	spermatid development	42	0.514
7368	determination of left/right symmetry	52	0.511
7389	pattern specification process	133	0.526
7413	axonal fasciculation	10	0.693
7416	synapse assembly	35	0.587
7610	behavior	132	0.620
7611	learning or memory	61	0.693
7612	learning	35	0.685
7613	memory	26	0.667
7632	visual behavior	9	0.732
8038	neuron recognition	15	0.680
8045	motor neuron axon guidance	10	0.821
8277	regulation of G-protein coupled receptor protein signaling pathway	59	0.591
8366	axon ensheathment	38	0.682
8542	visual learning	8	0.743
9065	glutamine family amino acid catabolic process	14	0.589
9125	nucleoside monophosphate catabolic process	7	0.703
9128	purine nucleoside monophosphate catabolic process	6	0.706
9154	purine ribonucleotide catabolic process	19	0.636
9158	ribonucleoside monophosphate catabolic process	6	0.706
9166	nucleotide catabolic process	29	0.628
9169	purine ribonucleoside monophosphate catabolic process	6	0.706
9261	ribonucleotide catabolic process	20	0.648
9743	response to carbohydrate	48	0.552
9746	response to hexose	44	0.545
9749	response to glucose	41	0.539
9799	specification of symmetry	57	0.513
9855	determination of bilateral symmetry	56	0.515
9913	epidermal cell differentiation	51	0.316
9914	hormone transport	31	0.572
10001	glial cell differentiation	50	0.648
10107	potassium ion import	23	0.612
10675	regulation of cellular carbohydrate metabolic process	61	0.538
10762	regulation of fibroblast migration	14	0.744
10765	positive regulation of sodium ion transport	24	0.653
10770	positive regulation of cell morphogenesis involved in differentiation	65	0.661
10827	regulation of glucose transport	40	0.541
10833	telomere maintenance via telomere lengthening	16	0.520
10882	regulation of cardiac muscle contraction by calcium ion signaling	9	0.620
10959	regulation of metal ion transport	203	0.598
10976	positive regulation of neuron projection development	114	0.662
14013	regulation of gliogenesis	29	0.672
14029	neural crest formation	8	0.646
15698	inorganic anion transport	65	0.581
15807	L-amino acid transport	23	0.673
15959	diadenosine polyphosphate metabolic process	6	0.677
16079	synaptic vesicle exocytosis	54	0.634
16233	telomere capping	11	0.662
16358	dendrite development	41	0.668
16445	somatic diversification of immunoglobulins	20	0.581
16601	Rac protein signal transduction	13	0.811
17156	calcium ion regulated exocytosis	57	0.642
17158	regulation of calcium ion-dependent exocytosis	54	0.644
18410	C-terminal protein amino acid modification	13	0.705
19226	transmission of nerve impulse	35	0.612
19228	neuronal action potential	23	0.574
19233	sensory perception of pain	21	0.612
19722	calcium-mediated signaling	56	0.534
19751	polyol metabolic process	36	0.587
19932	second-messenger-mediated signaling	84	0.553
19935	cyclic-nucleotide-mediated signaling	20	0.600
21537	telencephalon development	78	0.633
21543	pallium development	48	0.643
21695	cerebellar cortex development	14	0.639
21700	developmental maturation	69	0.559
21761	limbic system development	22	0.646
21795	cerebral cortex cell migration	15	0.707
21826	substrate-independent telencephalic tangential migration	7	0.678
21843	substrate-independent telencephalic tangential interneuron migration	7	0.678
21872	forebrain generation of neurons	22	0.619
21879	forebrain neuron differentiation	19	0.622
21884	forebrain neuron development	12	0.695
21885	forebrain cell migration	22	0.687
21952	central nervous system projection neuron axonogenesis	10	0.767
21953	central nervous system neuron differentiation	56	0.615
21954	central nervous system neuron development	27	0.710
21955	central nervous system neuron axonogenesis	12	0.731
21987	cerebral cortex development	38	0.653
22029	telencephalon cell migration	21	0.687
22412	cellular process involved in reproduction in multicellular organism	78	0.467
22612	gland morphogenesis	17	0.642
23061	signal release	90	0.625
30007	cellular potassium ion homeostasis	7	0.843
30048	actin filament-based movement	51	0.600
30216	keratinocyte differentiation	35	0.238
30278	regulation of ossification	96	0.567
30534	adult behavior	33	0.632
30837	negative regulation of actin filament polymerization	19	0.682
30900	forebrain development	109	0.619
31111	negative regulation of microtubule polymerization or depolymerization	16	0.747
31112	positive regulation of microtubule polymerization or depolymerization	21	0.638
31113	regulation of microtubule polymerization	27	0.693
31115	negative regulation of microtubule polymerization	8	0.821
31146	SCF-dependent proteasomal ubiquitin-dependent protein catabolic process	22	0.558
31936	negative regulation of chromatin silencing	5	0.701
32225	regulation of synaptic transmission, dopaminergic	8	0.674
32401	establishment of melanosome localization	16	0.666
32402	melanosome transport	15	0.656
32410	negative regulation of transporter activity	48	0.531
32411	positive regulation of transporter activity	50	0.610
32413	negative regulation of ion transmembrane transporter activity	41	0.517
32414	positive regulation of ion transmembrane transporter activity	45	0.597
32456	endocytic recycling	21	0.671
32486	Rap protein signal transduction	10	0.699
32504	multicellular organism reproduction	166	0.483
32515	negative regulation of phosphoprotein phosphatase activity	14	0.671
33135	regulation of peptidyl-serine phosphorylation	81	0.567
33500	carbohydrate homeostasis	80	0.569
34058	endosomal vesicle fusion	9	0.622
34284	response to monosaccharide	44	0.545
34762	regulation of transmembrane transport	204	0.602
34763	negative regulation of transmembrane transport	53	0.537
34765	regulation of ion transmembrane transport	196	0.606
34766	negative regulation of ion transmembrane transport	50	0.536
34776	response to histamine	8	0.633
35050	embryonic heart tube development	39	0.560
35176	social behavior	26	0.606
35235	ionotropic glutamate receptor signaling pathway	9	0.628
35265	organ growth	24	0.594
35329	hippo signaling	15	0.723
35336	long-chain fatty-acyl-CoA metabolic process	6	0.778
35337	fatty-acyl-CoA metabolic process	7	0.781
35637	multicellular organismal signaling	73	0.599
35725	sodium ion transmembrane transport	42	0.640
35794	positive regulation of mitochondrial membrane permeability	8	0.695
36376	sodium ion export from cell	7	0.749
36465	synaptic vesicle recycling	19	0.684
38034	signal transduction in absence of ligand	12	0.728
42552	myelination	37	0.688
42593	glucose homeostasis	79	0.567
43154	negative regulation of cysteine-type endopeptidase activity involved in apoptotic process	58	0.569
43247	telomere maintenance in response to DNA damage	9	0.683
43255	regulation of carbohydrate biosynthetic process	43	0.552
43266	regulation of potassium ion transport	55	0.616
43268	positive regulation of potassium ion transport	23	0.640
43271	negative regulation of ion transport	73	0.534
43525	positive regulation of neuron apoptotic process	17	0.714
43588	skin development	81	0.360
43647	inositol phosphate metabolic process	16	0.736
43650	dicarboxylic acid biosynthetic process	8	0.743
44070	regulation of anion transport	40	0.542
44708	single-organism behavior	90	0.654
45055	regulated exocytosis	83	0.643
45471	response to ethanol	16	0.612
45601	regulation of endothelial cell differentiation	20	0.561
45639	positive regulation of myeloid cell differentiation	47	0.592
45744	negative regulation of G-protein coupled receptor protein signaling pathway	26	0.603
45773	positive regulation of axon extension	17	0.679
45956	positive regulation of calcium ion-dependent exocytosis	12	0.602
46434	organophosphate catabolic process	57	0.603
46580	negative regulation of Ras protein signal transduction	29	0.601
46596	regulation of viral entry into host cell	23	0.565
46626	regulation of insulin receptor signaling pathway	29	0.607
46834	lipid phosphorylation	22	0.692
46839	phospholipid dephosphorylation	13	0.722
46854	phosphatidylinositol phosphorylation	15	0.673
46856	phosphatidylinositol dephosphorylation	12	0.730
46883	regulation of hormone secretion	110	0.500
46928	regulation of neurotransmitter secretion	22	0.654
48013	ephrin receptor signaling pathway	24	0.713
48167	regulation of synaptic plasticity	57	0.756
48168	regulation of neuronal synaptic plasticity	18	0.763
48169	regulation of long-term neuronal synaptic plasticity	7	0.718
48172	regulation of short-term neuronal synaptic plasticity	11	0.807
48207	vesicle targeting, rough ER to cis-Golgi	5	0.715
48208	COPII vesicle coating	5	0.715
48232	male gamete generation	113	0.496
48268	clathrin coat assembly	10	0.772
48308	organelle inheritance	9	0.630
48311	mitochondrion distribution	8	0.791
48313	Golgi inheritance	9	0.630
48488	synaptic vesicle endocytosis	16	0.670
48489	synaptic vesicle transport	82	0.630
48515	spermatid differentiation	46	0.528
48568	embryonic organ development	142	0.522
48588	developmental cell growth	35	0.687
48589	developmental growth	83	0.600
48609	multicellular organismal reproductive process	163	0.483
48638	regulation of developmental growth	116	0.616
48639	positive regulation of developmental growth	65	0.613
48679	regulation of axon regeneration	10	0.731
48681	negative regulation of axon regeneration	7	0.788
48709	oligodendrocyte differentiation	17	0.757
48791	calcium ion-regulated exocytosis of neurotransmitter	34	0.620
48813	dendrite morphogenesis	28	0.701
48814	regulation of dendrite morphogenesis	41	0.734
50433	regulation of catecholamine secretion	13	0.650
50688	regulation of defense response to virus	42	0.552
50771	negative regulation of axonogenesis	17	0.752
50772	positive regulation of axonogenesis	30	0.717
50773	regulation of dendrite development	65	0.705
50796	regulation of insulin secretion	65	0.522
50803	regulation of synapse structure or activity	46	0.648
50804	modulation of synaptic transmission	116	0.699
50805	negative regulation of synaptic transmission	20	0.666
50806	positive regulation of synaptic transmission	46	0.675
50807	regulation of synapse organization	44	0.639
50808	synapse organization	68	0.642
50848	regulation of calcium-mediated signaling	47	0.567
50890	cognition	86	0.673
50905	neuromuscular process	22	0.583
50954	sensory perception of mechanical stimulus	51	0.576
51058	negative regulation of small GTPase mediated signal transduction	30	0.611
51127	positive regulation of actin nucleation	8	0.773
51205	protein insertion into membrane	10	0.601
51282	regulation of sequestering of calcium ion	63	0.531
51532	regulation of NFAT protein import into nucleus	11	0.688
51560	mitochondrial calcium ion homeostasis	16	0.583
51588	regulation of neurotransmitter transport	30	0.627
51592	response to calcium ion	68	0.596
51703	intraspecies interaction between organisms	26	0.606
51705	multi-organism behavior	28	0.614
51899	membrane depolarization	44	0.622
51904	pigment granule transport	15	0.656
51905	establishment of pigment granule localization	16	0.666
51952	regulation of amine transport	26	0.632
51953	negative regulation of amine transport	10	0.649
51954	positive regulation of amine transport	9	0.634
51963	regulation of synapse assembly	27	0.653
51966	regulation of synaptic transmission, glutamatergic	25	0.694
51968	positive regulation of synaptic transmission, glutamatergic	10	0.681
55017	cardiac muscle tissue growth	8	0.712
55075	potassium ion homeostasis	8	0.839
55078	sodium ion homeostasis	15	0.634
55117	regulation of cardiac muscle contraction	46	0.509
60291	long-term synaptic potentiation	14	0.799
60306	regulation of membrane repolarization	27	0.564
60307	regulation of ventricular cardiac muscle cell membrane repolarization	16	0.601
60359	response to ammonium ion	38	0.642
60402	calcium ion transport into cytosol	38	0.541
60419	heart growth	10	0.685
60560	developmental growth involved in morphogenesis	41	0.667
60996	dendritic spine development	16	0.714
60998	regulation of dendritic spine development	33	0.724
61001	regulation of dendritic spine morphogenesis	20	0.754
61178	regulation of insulin secretion involved in cellular response to glucose stimulus	20	0.577
61337	cardiac conduction	43	0.580
61371	determination of heart left/right asymmetry	36	0.534
61387	regulation of extent of cell growth	37	0.714
70131	positive regulation of mitochondrial translation	7	0.557
70252	actin-mediated cell contraction	36	0.586
70373	negative regulation of ERK1 and ERK2 cascade	37	0.626
70509	calcium ion import	23	0.655
70570	regulation of neuron projection regeneration	11	0.746
70571	negative regulation of neuron projection regeneration	8	0.800
70588	calcium ion transmembrane transport	67	0.615
70997	neuron death	17	0.679
71169	establishment of protein localization to chromatin	5	0.726
71230	cellular response to amino acid stimulus	26	0.615
71241	cellular response to inorganic substance	97	0.610
71242	cellular response to ammonium ion	33	0.666
71248	cellular response to metal ion	86	0.610
71277	cellular response to calcium ion	38	0.618
71420	cellular response to histamine	6	0.751
71436	sodium ion export	8	0.758
71625	vocalization behavior	11	0.674
71804	cellular potassium ion transport	78	0.624
71805	potassium ion transmembrane transport	78	0.624
71867	response to monoamine	18	0.647
71868	cellular response to monoamine stimulus	18	0.647
71869	response to catecholamine	18	0.647
71870	cellular response to catecholamine stimulus	18	0.647
72321	chaperone-mediated protein transport	5	0.638
72393	microtubule anchoring at microtubule organizing center	8	0.700
72523	purine-containing compound catabolic process	29	0.599
72583	clathrin-dependent endocytosis	25	0.689
86001	cardiac muscle cell action potential	31	0.610
86002	cardiac muscle cell action potential involved in contraction	27	0.651
86003	cardiac muscle cell contraction	28	0.654
86005	ventricular cardiac muscle cell action potential	14	0.601
86010	membrane depolarization during action potential	37	0.636
86012	membrane depolarization during cardiac muscle cell action potential	12	0.715
86015	SA node cell action potential	7	0.726
86016	AV node cell action potential	7	0.573
86018	SA node cell to atrial cardiac muscle cell signaling	7	0.726
86027	AV node cell to bundle of His cell signaling	7	0.573
86070	SA node cell to atrial cardiac muscle cell communication	7	0.726
86091	regulation of heart rate by cardiac conduction	31	0.573
90004	positive regulation of establishment of protein localization to plasma membrane	26	0.630
90140	regulation of mitochondrial fission	17	0.611
90141	positive regulation of mitochondrial fission	13	0.570
90199	regulation of release of cytochrome c from mitochondria	36	0.515
90200	positive regulation of release of cytochrome c from mitochondria	25	0.532
90276	regulation of peptide hormone secretion	82	0.498
90317	negative regulation of intracellular protein transport	65	0.568
90630	activation of GTPase activity	76	0.581
95500	acetylcholine receptor signaling pathway	14	0.720
97061	dendritic spine organization	17	0.704
97106	postsynaptic density organization	7	0.711
97192	extrinsic apoptotic signaling pathway in absence of ligand	12	0.728
97345	mitochondrial outer membrane permeabilization	6	0.660
97479	synaptic vesicle localization	83	0.632
97480	establishment of synaptic vesicle localization	82	0.630
98586	cellular response to virus	14	0.546
98656	anion transmembrane transport	70	0.572
98657	import into cell	44	0.611
98661	inorganic anion transmembrane transport	38	0.615
98693	regulation of synaptic vesicle cycle	16	0.667
98739	import across plasma membrane	41	0.646
98742	cell-cell adhesion via plasma-membrane adhesion molecules	79	0.560
98815	modulation of excitatory postsynaptic potential	23	0.667
98901	regulation of cardiac muscle cell action potential	27	0.549
98916	anterograde trans-synaptic signaling	170	0.597
99003	vesicle-mediated transport in synapse	82	0.630
99068	postsynapse assembly	10	0.634
99084	postsynaptic specialization organization	7	0.711
99504	synaptic vesicle cycle	69	0.627
99531	presynaptic process involved in chemical synaptic transmission	68	0.625
99536	synaptic signaling	170	0.597
99537	trans-synaptic signaling	170	0.597
99601	regulation of neurotransmitter receptor activity	26	0.633
99623	regulation of cardiac muscle cell membrane repolarization	20	0.571
99643	signal release from synapse	65	0.648
120033	negative regulation of plasma membrane bounded cell projection assembly	20	0.622
1900006	positive regulation of dendrite development	32	0.620
1900449	regulation of glutamate receptor signaling pathway	27	0.668
1901016	regulation of potassium ion transmembrane transporter activity	35	0.585
1901021	positive regulation of calcium ion transmembrane transporter activity	17	0.667
1901264	carbohydrate derivative transport	32	0.571
1901292	nucleoside phosphate catabolic process	35	0.608
1901379	regulation of potassium ion transmembrane transport	48	0.624
1901385	regulation of voltage-gated calcium channel activity	18	0.649
1901880	negative regulation of protein depolymerization	18	0.690
1902108	regulation of mitochondrial membrane permeability involved in apoptotic process	11	0.655
1902110	positive regulation of mitochondrial membrane permeability involved in apoptotic process	7	0.675
1902305	regulation of sodium ion transmembrane transport	43	0.677
1902476	chloride transmembrane transport	32	0.615
1902667	regulation of axon guidance	13	0.672
1902686	mitochondrial outer membrane permeabilization involved in programmed cell death	7	0.675
1902803	regulation of synaptic vesicle transport	15	0.662
1902893	regulation of pri-miRNA transcription from RNA polymerase II promoter	25	0.679
1903069	regulation of ER-associated ubiquitin-dependent protein catabolic process	7	0.689
1903305	regulation of regulated secretory pathway	81	0.659
1903307	positive regulation of regulated secretory pathway	26	0.657
1903831	signal transduction involved in cellular response to ammonium ion	14	0.720
1903859	regulation of dendrite extension	16	0.693
1903861	positive regulation of dendrite extension	15	0.719
1904063	negative regulation of cation transmembrane transport	44	0.538
1905144	response to acetylcholine	14	0.720
1905145	cellular response to acetylcholine	14	0.720
1905710	positive regulation of membrane permeability	10	0.622
1990089	response to nerve growth factor	15	0.668
1990090	cellular response to nerve growth factor stimulus	15	0.668
1990138	neuron projection extension	26	0.672
2000117	negative regulation of cysteine-type endopeptidase activity	66	0.559
2000249	regulation of actin cytoskeleton reorganization	23	0.616
2000300	regulation of synaptic vesicle exocytosis	14	0.647
2000311	regulation of AMPA receptor activity	18	0.626
2000369	regulation of clathrin-dependent endocytosis	12	0.660
2000379	positive regulation of reactive oxygen species metabolic process	48	0.586
2000463	positive regulation of excitatory postsynaptic potential	18	0.633
2000601	positive regulation of Arp2/3 complex-mediated actin nucleation	5	0.794
2001257	regulation of cation channel activity	85	0.596
