## Supplementary material for "Untangling the effects of cellular composition on coexpression analysis": Summary information for GTEx clusters

clusterID	memberCount	averageR2
23	21	0.72
35	40	0.77
39	23	0.62
40	33	0.71
45	33	0.74
52	86	0.72
53	100	0.77
57	40	0.73
64	161	0.59
65	154	0.76
78	268	0.68
83	88	0.63
84	33	0.71
87	22	0.67
88	322	0.68
92	43	0.68
98	68	0.63
105	35	0.56
107	100	0.72
113	66	0.65
115	27	0.62
123	67	0.66
124	139	0.61
125	47	0.60
126	24	0.64
129	780	0.68
130	44	0.58
132	41	0.58
136	60	0.72
147	31	0.54
159	88	0.67
161	33	0.73
163	1296	0.61
164	23	0.50
167	21	0.60
168	293	0.53
169	82	0.57
170	34	0.55
171	32	0.55
172	23	0.66
174	23	0.70
176	93	0.54
178	25	0.66
180	27	0.55
189	120	0.53
190	49	0.26
192	26	0.37
197	98	0.14
198	76	0.01
201	21	0.09
202	25	0.02
210	36	0.05
217	23	0.76
230	27	0.70
231	87	0.76
232	44	0.59
233	22	0.72
234	34	0.72
236	251	0.69
239	1079	0.72
241	29	0.71
242	2018	0.74
243	545	0.75
244	140	0.72
246	29	0.71
248	246	0.66
250	183	0.64
252	1184	0.74
253	154	0.33
