## Supplemental Data 1 for "Untangling the effects of cellular composition on coexpression analysis"

GOID	GOTerm	FDR
6091	generation of precursor metabolites and energy	6.208345e-05
6119	oxidative phosphorylation	2.948205e-06
6122	mitochondrial electron transport, ubiquinol to cytochrome c	2.572664e-03
6123	mitochondrial electron transport, cytochrome c to oxygen	4.561757e-06
6163	purine nucleotide metabolic process	2.894710e-09
6754	ATP biosynthetic process	8.410090e-04
6818	hydrogen transport	2.330612e-03
6879	cellular iron ion homeostasis	1.047705e-02
6995	cellular response to nitrogen starvation	1.724959e-02
9123	nucleoside monophosphate metabolic process	2.087042e-11
9124	nucleoside monophosphate biosynthetic process	6.648761e-03
9126	purine nucleoside monophosphate metabolic process	8.810730e-12
9127	purine nucleoside monophosphate biosynthetic process	2.924647e-03
9141	nucleoside triphosphate metabolic process	8.865797e-11
9142	nucleoside triphosphate biosynthetic process	9.593257e-03
9144	purine nucleoside triphosphate metabolic process	1.051781e-11
9145	purine nucleoside triphosphate biosynthetic process	1.434336e-03
9150	purine ribonucleotide metabolic process	1.027656e-08
9156	ribonucleoside monophosphate biosynthetic process	3.635912e-03
9161	ribonucleoside monophosphate metabolic process	1.051781e-11
9167	purine ribonucleoside monophosphate metabolic process	8.810730e-12
9168	purine ribonucleoside monophosphate biosynthetic process	2.924647e-03
9199	ribonucleoside triphosphate metabolic process	6.167511e-12
9201	ribonucleoside triphosphate biosynthetic process	1.838480e-03
9205	purine ribonucleoside triphosphate metabolic process	5.121237e-12
9206	purine ribonucleoside triphosphate biosynthetic process	1.434336e-03
9259	ribonucleotide metabolic process	1.398825e-08
15980	energy derivation by oxidation of organic compounds	1.978193e-03
15985	energy coupled proton transport, down electrochemical gradient	4.570927e-02
15986	ATP synthesis coupled proton transport	4.570927e-02
15992	proton transport	1.838480e-03
19693	ribose phosphate metabolic process	2.544957e-08
21762	substantia nigra development	9.015292e-05
22900	electron transport chain	8.074072e-06
22904	respiratory electron transport chain	8.074072e-06
30007	cellular potassium ion homeostasis	7.760594e-02
30901	midbrain development	6.014754e-04
31111	negative regulation of microtubule polymerization or depolymerization	6.014255e-02
31113	regulation of microtubule polymerization	3.827198e-02
31115	negative regulation of microtubule polymerization	2.572664e-03
32272	negative regulation of protein polymerization	3.827198e-02
36376	sodium ion export from cell	7.760594e-02
42773	ATP synthesis coupled electron transport	1.262247e-06
42775	mitochondrial ATP synthesis coupled electron transport	6.795092e-07
43562	cellular response to nitrogen levels	1.724959e-02
45333	cellular respiration	1.852982e-04
46034	ATP metabolic process	3.854694e-13
46916	cellular transition metal ion homeostasis	2.906238e-02
48857	neural nucleus development	2.052843e-04
51881	regulation of mitochondrial membrane potential	2.168985e-02
51932	synaptic transmission, GABAergic	2.331318e-03
55067	monovalent inorganic cation homeostasis	4.124055e-02
55072	iron ion homeostasis	7.624516e-02
71787	endoplasmic reticulum tubular network formation	9.208975e-03
1902600	hydrogen ion transmembrane transport	1.047705e-02
1902904	negative regulation of supramolecular fiber organization	3.500585e-02
2000379	positive regulation of reactive oxygen species metabolic process	7.188554e-02
