## Supplementary material for "Untangling the effects of cellular composition on coexpression analysis": Final list of marker genes from Mancarci et al.

Astrocyte	Endothelial	Microglia	Oligo	Pyramidal
ACAA2	ACVRL1	ADAP2	ADAMTS4	ARHGAP32
ACSBG1	APOLD1	ADORA3	ANLN	CNKSR2
ADD3	CDH5	ALOX5AP	ANO4	FAM131A
ADHFE1	CLDN5	ARHGAP30	ASPA	FHL2
AGT	DOCK6	C1QC	C10orf90	GLT8D2
ALDH1L1	ENG	C3AR1	CCP110	IPCEF1
ALDH6A1	EPHB4	CASP1	CDC42EP2	ITPKA
APPL2	ESAM	CD300C	CEP97	KCNV1
AQP4	FGD5	CD37	CLDN11	KIAA1211L
ARHGEF26	FLT4	CD68	DBNDD2	NEUROD6
ATP13A4	FN1	CTSS	DOCK5	NPTX1
ATP1B2	FOXC1	CYBA	EFHD1	NRN1
BDH2	FXYD5	CYTH4	ERMN	PCDHGC5
BMPR1B	ICAM2	DAPP1	FA2H	PTK2B
CHRDL1	ITGA1	DOCK2	FNBP1	RASGEF1A
CLDN10	KANK3	EBI3	GAL3ST1	RGS14
CLU	MECOM	FCGR1A	GAMT	RNF112
DDO	MMRN2	FERMT3	GJB1	SATB2
DTNA	PPIC	FYB	GJC2	SEPT5
EGFR	SLC2A1	GMFG	GLTP	SLC17A7
ELOVL2	SLC52A3	GPSM3	GNG8	STX1A
EMX2	TBX3	HAVCR2	GPR62	SV2B
ENTPD2	TINAGL1	HCLS1	GSN	TBR1
ETNPPL	VWF	HCST	HAPLN2	TIAM2
EZR		HK2	HHIP
F3		HLA-DMB	HN1L
FAM181B		HLA-DOA	JOSD2
FGD6		IRF5	KIF13A
FGFR3		ITGAM	KIF13B
FGFRL1		ITGB2	KIF6
FKBP10		LCP1	KLK6
FLT3LG		LY86	LPAR1
FXYD1		LY96	MAG
GABRG1		NCKAP1L	MAP6D1
GLI2		PLCG2	MBP
GLI3		PTGS1	MOB3B
GLUD1		PTPRC	MOBP
GRAMD3		RGS1	MOG
ID4		RNASET2	MYO1D
IGDCC4		SASH3	MYRF
ITGA7		SH3TC1	NIPAL4
KIAA1161		SLC7A7	NKX6-2
LFNG		SPI1	PDE8A
LGR4		STAB1	PIK3C2B
LHX2		TBXAS1	PLEKHG3
LIX1		TLR1	PLEKHH1
LPIN3		TMEM106A	PLLP
MLC1		TNFAIP8L2	PPP1R14A
NDRG2		TYROBP	PRIMA1
NR2E1			PRR18
NTRK2			PRR5L
NTSR2			QDPR
NWD1			RFFL
OAF			RNF13
OTX1			S1PR5
PDK4			SEC14L5
PHKA1			SEPT4
PHKG1			SGK2
PPARA			SLAIN1
PPP1R3C			SLC12A2
PRDX6			SLC44A1
PRODH			SLC48A1
PSD2			SLC6A9
RFX2			ST18
S1PR1			TALDO1
SASH1			TMEM125
SCARA3			TMEM88B
SDC4			TMEM98
SEMA4B			TPRN
SFXN5			TRIM59
SLC12A4			UGT8
SLC14A1
SLC15A2
SLC1A2
SLC1A3
SLC25A18
SLC39A12
SLC4A4
SLC6A11
SLC7A10
SLCO1C1
SOX21
SOX9
TLCD1
TMEM47
TRIL
TRPS1
TST
TTPA
TTYH1
WNT7B
ZNRF3
