## Supplementary material for "Untangling the effects of cellular composition on coexpression analysis": List of cell type markers from snuc-RNAseq

Astrocyte	Endothelial	Microglia	Oligo	Pyramidal
AASS	ABCB1	A2M	ABCA2	ACTN1
ACACB	ABCG2	ADAM28	ABCA8	ADAM11
ACSBG1	ADGRF5	ADAP2	AMER2	ADAM23
ACSS1	ANGPTL2	ADORA3	ANLN	ADGRB2
ADGRA3	APCDD1	ADRB2	APLP1	AGAP2
ADGRV1	APOLD1	AIF1	ARHGAP1	AKAP13
ADHFE1	ARHGAP29	ALOX5	ARHGAP23	ANO3
AEBP1	ATHL1	AOAH	ASPA	ARHGAP32
AGT	ATP10A	AP1B1	C10orf90	ARPP19
AHCYL1	B2M	APBB1IP	CAPN3	BAIAP2
AHCYL2	BGN	APOC2	CARNS1	BRK1
AIFM3	BSG	APOC4-APOC2	CBR1	C1orf115
ALDH1L1	C2orf68	ARAP1	CCDC152	CA11
ALDH7A1	CALCOCO2	ARHGAP22	CD22	CABP1
AMZ2	CBLL1	ARHGAP4	CD9	CADPS2
ANKDD1A	CDC34	ARHGDIB	CDH19	CAMK2A
APOE	CDKAL1	ARPC1B	CDK18	CAMKK1
AQP4	CFLAR	ARRB2	CERCAM	CAMKK2
AQP4-AS1	CLIC5	BHLHE41	CLDN11	CDC40
ARHGEF26	CMTM6	BIN2	CLDND1	CDK17
ATP13A4	COL1A2	BLNK	CLMN	CELF2
ATP1A2	COLEC12	C1QA	CMTM5	CELF2-AS2
ATP1B2	CXorf36	C1QB	CNDP1	CHN1
BAZ2B	DENND2C	C1QC	CNP	CLK4
BMPR1B	DUSP1	C3	CNTN2	CNKSR2
C1orf61	DUSP16	C9orf66	COL4A5	COG1
C2orf82	ECM2	CASP1	COL9A2	CRIP2
CABLES1	EFTUD2	CD4	COLGALT2	CRYM
CKB	EGFL7	CD53	CPM	DCAF6
CLDN10	EIF5A	CD74	CREB5	DENND3
COL5A3	ELOVL7	CD86	CRYAB	DGCR5
CST3	EMP2	CEBPB	DBNDD2	DGKI
CTSH	EPAS1	CSF1R	DNAJC7	DGKZ
DBI	ESAM	CSF2RA	DOCK5	DIRAS2
DIO2	FLT1	CSF3R	ELOVL1	DLG1
DST	FMNL3	CX3CR1	ENO4	DLGAP1-AS4
DTNA	FN1	CYBA	ENPP2	DNAH6
ECHDC2	FZD6	CYBB	ERBB2IP	DNAJC1
EMX2	GBP4	CYFIP1	ERBB3	DOPEY2
EMX2OS	GID8	DOCK2	ERMN	DPY19L2P1
ETNPPL	GIMAP7	DOCK8	EVI2A	DYX1C1
EZR	GPATCH4	ENTPD1	FA2H	ENC1
F3	GPCPD1	FCGRT	FAM107B	ENPP7P10
FAM107A	GPR85	FGD2	FGFR2	ENPP7P4
FAM184A	HEG1	FYB	FOLH1	ERC2
FAM189A2	HERPUD1	GIMAP4	FRMD4B	ETS2
FERMT2	HSPA1A	GPR183	GATM	EXTL1
FGFR3	HYAL2	GPR34	GLDN	FADS3
FLJ46906	IFI27	HAVCR2	GLTP	FAM104A
FXYD1	IFI44	HCG22	GPM6B	FAM171A1
GDF1	IFI44L	HCK	GPR37	FGFR1OP2
GFAP	IFITM2	HLA-DMA	GPRC5B	FIP1L1
GJA1	IFITM3	HLA-DMB	GSN	FOXP1
GJB6	IGK	HLA-DPA1	GSN-AS1	FZD3
GLI3	IL4R	HLA-DRA	GTPBP1	GGCT
GLUD1	IMPDH1	HLA-DRB1	HAPLN2	GLS
GLUL	ITGA10	HLA-DRB5	HHIP	GNAQ
GPAM	ITIH5	IFI16	HSPA2	HACE1
GRAMD3	ITM2A	IFNGR1	KCNH8	HECW1
GRIN2C	KANK3	IGSF6	KIAA1598	HOMER1
GSTM2	LAMA2	IL10RA	KLK6	HOPX
GSTM5	LHFP	IL17RA	LAMP2	IPCEF1
HEPACAM	LMO2	IL18	LDB3	IQCJ-SCHIP1
HEPH	LOC105375227	INPP5D	LHPP	KALRN
HEPN1	MBD6	IRF8	LINC00844	KATNAL1
HIF3A	MFHAS1	ITGAM	LOC100133286	KCNH3
ID3	MFSD2A	ITGAX	LOC100506725	KCNIP4-IT1
ID4	MGAT1	ITGB2	LOC101927459	KCNMB4
IL17RB	MINPP1	KRCC1	LOC101929249	KCNV1
INPPL1	MLLT6	LAIR1	LOC105369782	KCTD1
ITGA7	MYL12A	LAPTM5	LPAR1	KDM5A
ITPKB	MYO15B	LILRB1	LRP2	KHDRBS3
KLKB1	NEAT1	LILRB4	MAG	KIAA1045
LAMA1	NET1	LINC01268	MAL	KIAA1211L
LCAT	NFKBIA	LOC105369388	MAP6D1	KLHL2
LCN12	NLRX1	LOC105372270	MAP7	LDB2
LINC00982	NR1H3	LOC105376426	MARCKSL1	LGI4
LOC100289473	NUDT17	LPAR6	MBP	LIMD2
LOC100507131	PARP14	LST1	MOBP	LINC00936
LOC100533711	PARP9	LTC4S	MOG	LINGO1
LOC101930275	PCGF2	LY75-CD302	MYRF	LMO4
LOC105370916	PECAM1	LY86	NDRG1	LMO7
LOC105371284	PELO	MAF	NPC1	LNX1
LOC105372061	PFN4	MED12L	NT5DC1	LOC100506674
LOC105375498	PGS1	MILR1	OPALIN	LOC102724363
LOC105376074	PIAS3	MKNK1	PAQR8	LOC105369391
LOC105376244	PLEKHH3	MS4A7	PDE8A	LOC105369862
LOC105376917	PLSCR4	NCKAP1L	PHLDB1	LOC105371967
LOC105379291	PODXL	OLR1	PIGH	LOC105374898
LOC645321	RBMS2	P2RY12	PIP4K2A	LOC105375785
LPAR4	RCL1	P2RY13	PLA2G16	LOC105376404
LRIG1	RPL23AP32	PALD1	PLEKHG3	LRRIQ1
LRP4	SCARB1	PLCB2	PLEKHH1	LZTFL1
MACF1	SDCBP	PLXDC2	PLLP	MAL2
MERTK	SERINC5	PTPRC	PLP1	MAP6
MICALL2	SERPINB6	RCSD1	PMP22	MAST3
MLC1	SHROOM1	RGS1	PPP1R14A	MBNL2
MROH7	SHROOM4	RGS10	PPP3CB-AS1	MEIS3
MRVI1	SKA2	RHBDF2	PREX1	MFSD4
MSI2	SLC16A4	RNASET2	PSEN1	MIR7978
MT1E	SLC2A1	RNF213	PTGDS	MIS18BP1
MT1F	SLC38A3	SAMSN1	PXK	MKL2
MT1G	SLC5A6	SELPLG	QDPR	MLIP
MT1M	SLC7A5	SLC2A5	QKI	MNAT1
MT1X	SLC7A5P2	SLCO2B1	RGCC	NAGPA
MT2A	SORBS3	SOCS6	RHOU	NDFIP2
MT3	SPARC	SP100	RNASE1	NEUROD6
MYO10	SPTBN1	SRGAP2	RNF130	NGEF
NCAN	SRGN	ST6GAL1	SCD	NIN
NDRG2	ST6GALNAC3	STAB1	SEMA3B	NIPAL2
NFATC4	STOM	SYK	SEPP1	NLK
NHSL1	SYNE2	TAL1	SEPT4	NNAT
OAF	SYNGR2	TBXAS1	SH3TC2	NPEPL1
OSGIN2	SYPL1	TFEC	SHC4	NPTX1
PAMR1	TANK	TMEM106A	SLAIN1	NRGN
PAPLN	TBC1D4	TMEM156	SLC12A2	NRN1
PDGFRB	TGFBR2	TMIGD3	SLC31A2	NUAK1
PFKFB2	TGFBR3	TNFRSF1B	SLC44A1	PAK1
PHYHD1	TIMP3	TREM2	SLC48A1	PART1
PIK3C2A	TJP1	TRMT1	SLC5A11	PCSK1
PLA2G5	TK2	TYROBP	SLCO1A2	PDP1
PLCG1	TM4SF1	USP53	SPP1	PEAK1
PLIN5	TMEM123	VASH1	ST18	PFN2
PLXNB1	TRIOBP	ZFP36L1	SUN2	PHACTR1
PON2	UACA	ZFP36L2	SVIP	PHYHIP
PPAP2B	UXT	ZNF710	SYS1-DBNDD2	PIGB
PRDM16	VIM		TBC1D2	PLEKHA6
PRDX6	WWTR1		TF	PPFIA2
PREX2	XAF1		TJAP1	PPP1R12A
PRODH	ZIC2		TMEM125	PPP1R21
PSAT1	ZNF354B		TMEM144	PPP3CA
PSD2	ZSCAN9		TMEM165	PTK2B
PTAR1			TMEM235	R3HDM1
RAB34			TMEM63A	RAB40B
RANBP3L			TMEM98	RAP1GAP
RAPGEF3			TRIM59	RAP2A
RBM28			TTYH2	RASAL2
RFX4			UGT8	RHOBTB2
RGS20			USP54	RIMS3
RHOJ			ZDHHC9	RNF144A
RIMKLB			ZFYVE16	RXFP1
RLBP1				SATB2
S100A13				SCHIP1
S100B				SEC14L5
SELENBP1				SH3GL2
SERPINI2				SKIL
SFXN5				SLC17A7
SH3BP2				SLC20A1
SLC14A1				SLC6A7
SLC15A2				SNTB2
SLC16A9				SPEF2
SLC1A2				SRPK1
SLC1A3				STAMBPL1
SLC25A18				STAT6
SLC25A26				STX1A
SLC25A29				STXBP5L
SLC39A12				SV2B
SLC3A2				SYNJ2
SLC4A4				SYNPO2
SLC7A11				SYT7
SLCO1C1				TACC1
SNTA1				TBR1
SOX2				TBRG1
SOX9				TESPA1
SPAG9				TMSB10
STON2				TMX3
STOX1				TNPO1
TJP2				TOLLIP
TP53BP2				TPD52
TPCN1				TTC9B
TPD52L1				TVP23CP2
TRIL				TYRO3
TTLL4				UNC13B
TTYH1				VIPR1
TULP3				VPS13A
ZFHX4				WASF1
ZHX3				YWHAH
ZMAT1				ZDHHC23
ZNRF3				ZNF365
				ZNF706
